# EyaHOST, a modular genetic system for investigation of intercellular and tumor-host interactions *in Drosophila melanogaster*

**DOI:** 10.1101/2024.09.06.611647

**Authors:** José Teles-Reis, Ashish Jain, Dan Liu, Rojyar Khezri, Sofia Micheli, Alicia Alfonso Gomez, Caroline Dillard, Tor Erik Rusten

## Abstract

Cell biology and genetic analysis of intracellular, intercellular and inter-organ interaction studies in animal models are key for understanding development, physiology, and disease. The MARCM technique can emulate tumor development by simultaneous clonal tumor suppressor loss-of-function generation coupled with GAL4-UAS-driven oncogene and marker expression, but the utility is limited for studying tumor-host interactions due to genetic constraints. To overcome this, we introduce EyaHOST, a novel system that replaces MARCM with the QF2-QUAS binary gene expression system under the *eya* promoter control, unleashing the fly community genome-wide GAL4-UAS driven tools to manipulate any host cells or tissue at scale. EyaHOST generates epithelial clones in the eye epithelium similar to MARCM. EyaHOST-driven Ras^V12^ oncogene overexpression coupled with scribble tumor suppressor knockdown recapitulates key cancer features, including systemic catabolic switching and organ wasting. We demonstrate effective tissue-specific manipulation of host compartments such as neighbouring epithelial cells, immune cells, fat body, and muscle using fly avatars with tissue-specific GAL4 drivers. Organ-specific inhibition of autophagy or stimulation of growth-signaling through PTEN knockdown in fat body or muscle prevents cachexia-like wasting. Additionally, we show that *Ras^V12^, scrib^RNAi^* tumors induce caspase-driven apoptosis in the epithelial microenvironment. Inhibition of apoptosis by p35 expression in the microenvironment promotes tumor growth. EyaHOST offers a versatile modular platform for dissecting tumor-host interactions and other mechanisms involving intercellular and inter-organ communication in *Drosophila*.

**Highlights:** \**eyes absent*, eye disc-specific enhancer drives clonal KD recombinase flip-out activated QF2 expression in the larval eye epithelium for simultaneous QUAS-driven gain and loss-of-function analysis of gene function.

*Clones are visualized by QUAS-tagBFP or QUAS-eGFP facilitating analysis of existing fluorescent reporters.

*The GAL4-UAS system and existing genome-wide genetic tools are released to independently manipulate any cell population in the animal for cell biology, intercellular or inter-organ analysis for developmental, physiological, or disease model analysis.

*Fly avatars for tumor-host interaction studies with multiple organs allow live monitoring and manipulation of tumors and organs in translucent larva.
