## Supplementary table 1 for "EyaHOST, a modular genetic system for investigation of intercellular and tumor-host interactions *in Drosophila melanogaster*"

### Sheet: EyaHOST tools
EyaHOST tools - A modular system for the study of Tumour/Host interactions
EyaHOST system basic module lines	Comments
QUAS-RasV12;;
;QUAS-scribRNAi;
;Eya-KD;
;QUAS-scribRNAi, Eya-KD;
act>|STOP>|QF2;;
act>|STOP>|QF2, QUAS-mCD8::GFP;;
act>|STOP>|QF2, QUAS-BFP;;
EyaHOST stroma lines
QUAS-RasV12; QUAS-scribRNAi, Eya-KD; act>STOP>Gal4, QUAS-Gal80
; QUAS-scribRNAi, Eya-KD; act>STOP>Gal4, QUAS-Gal80
QUAS-RasV12; Eya-KD; act>STOP>Gal4, QUAS-Gal80
; Eya-KD; act>STOP>Gal4, QUAS-Gal80
act>|STOP>|QF2, Ey-flp, QUAS-mCD8::GFP;;
act>|STOP>|QF2, Ey-flp, QUAS-mCD8::GFP; Sp/CyO, Tb-RFP;	2nd chr pickup line. CyO, Tb-RFP from BL#36336. Sp is pupal lethal, homozygous Sp larva present
act>|STOP>|QF2, Ey-flp, QUAS-mCD8::GFP;; Dr/TM6C	3rd chr pickup line.
act>|STOP>|QF2, Ey-flp, QUAS-mCD8::GFP;Sp/CyO, Dfd-YFP; UAS-CD8::Cherry	2nd chr pickup line with CD8::Cherry.
act>|STOP>|QF2, Ey-flp, QUAS-mCD8::GFP;UAS-CD8::Cherry; Dr/TM6C	3rd chr pickup line with CD8::Cherry.
act>|STOP>|QF2, Ey-flp, QUAS-mCD8::GFP;Sp/CyO, Dfd-YFP; Tub-Gal80ts, UAS-CD8::Cherry	2nd chr pickup line with CD8::Cherry and Tub-Gal80ts.
act>|STOP>|QF2, Ey-flp, QUAS-mCD8::GFP;Tub-Gal80ts, UAS-CD8::Cherry; Dr/TM6C	3rd chr pickup line with CD8::Cherry and Tub-Gal80ts.
act>|STOP>|QF2, Ey-flp, QUAS-mTagBFP2;;	mTagBFP2 is cytosolic
act>|STOP>|QF2, Ey-flp, QUAS-mTagBFP2; Sp/CyO, Tb-RFP;	2nd chr pickup line with BFP.
act>|STOP>|QF2, Ey-flp, QUAS-mTagBFP2;; Dr/TM6C	3rd chr pickup line with BFP.
EyaHOST hemocyte lines
QUAS-RasV12; QUAS-scribRNAi, Eya-KD; He-Gal4
;Eya-KD; He-Gal4
EyaHOST Muscle lines
QUAS-RasV12; QUAS-scribRNAi, Eya-KD; Mef2-Gal4/TM6C
QUAS-RasV12; QUAS-scribRNAi, Eya-KD; MHC-Gal4, Tub-Gal80ts/TM6C
EyaHOST Fat body lines
QUAS-RasV12; QUAS-scribRNAi, Eya-KD; R4-Gal4, Tub-Gal80ts/TM6C
EyaHOST larva lines
QUAS-RasV12; QUAS-scribRNAi, Eya-KD; da-gal4/TM6C
EyaHOST tumour lines
QUAS-RasV12; QUAS-scribRNAi, Eya-KD; QUAS-Gal4
QUAS-RasV12; Eya-KD; QUAS-Gal4
;Eya-KD; QUAS-Gal4
EyaHOST balanced lines
act>|STOP>|QF2;; snasco/CyO, Dfd-YFP
act>|STOP>|QF2, QUAS-mCD8::GFP; Sp/CyO, Dfd-YFP; Dr/TM6C
act>|STOP>|QF2, QUAS-mTagBFP2; Sp/CyO, Dfd-YFP; Dr/TM6C
QUAS-RasV12; QUAS-scribRNAi, Eya-KD; Dr/TM6C
QUAS-RasV12; Eya-KD; Dr/TM6C
;QUAS-scribRNAi, Eya-KD; Dr/TM6C
;Eya-KD; Dr/TM6C
QUAS-RasV12; Sp/CyO, Dfd-YFP; Dr/TM6C
;QUAS-scribRNAi; Dr/TM6C
